# Shared and host-specific transcriptomic response of *Pseudomonas donghuensis* P482 to the exudates of tomato (Dicot) and maize (Monocot) shed light on the host-adaptive traits in the promiscuous root colonizing bacteria

**DOI:** 10.1101/2022.07.13.499613

**Authors:** Dorota M. Krzyżanowska, Magdalena Jabłońska, Zbigniew Kaczyński, Małgorzata Czerwicka-Pach, Katarzyna Macur, Sylwia Jafra

## Abstract

Plants of different genotypes and physiological states recruit different populations of root microbiota. The selection is driven by the immune response of the plant and the composition of root exudates. Some bacteria, including *Pseudomonas* spp., are promiscuous root colonizers. It is yet unclear what particular changes in lifestyle enable them to thrive in the company of different plant hosts. In this study, we used RNAseq to identify genes of the differential (host-specific) and shared (host-independent) transcriptomic responses of a biocontrol strain *Pseudomonas donghuensis* P482 to the root exudates of two phylogenetically distinct plant species, tomato (Dicot) and maize (Monocot), both of which can be colonized by the bacterium. The host-independent response of P482 to exudates involved upregulated expression of arsenic resistance genes and bacterioferritin synthesis. Contrary, we observed downregulation of pathways related to sulfur assimilation, sensing of ferric citrate and/or other iron carriers, the acquisition of heme, the assembly of the type VI secretion system, and amino acid transport. Pathways upregulated in P482 specifically by tomato exudates included nitric oxide detoxification, repair of iron-sulfur clusters, respiration through the cyanide-insensitive cytochrome *bd*, and catabolism of amino acids and/or fatty acids. The maize-specific response included upregulation of genes associated with motility, the activity of MexE and two other RND efflux pumps, and copper tolerance. To provide more context to the study, we determined the chemical composition of exudates by GC-MS, NMR, and LC-SRM. Our results bring new insight into the host-driven metabolic adaptations of promiscuous root colonizing bacteria.

**Significance statement:** Understanding factors determining the composition and the activity of plant-associated microbiota is crucial to harnessing their potential to benefit plant health. Traits that enable microorganisms to colonize plants have long been the subject of study, with many important factors identified for particular host-microbe systems. However, studies involving more than a single plant host are rare. This results in many unanswered questions on the host-specific and universal aspects of metabolism that enable more promiscuous root colonizers to interact with different plant hosts. The presented study begins to fill this knowledge gap by providing data on the metabolic pathways involved in the differential and shared response of *Pseudomonas donghuensis* strain P482 to the exudates of phylogenetically distant plant species: tomato and maize.
