## Supplementary material for "Shared and host-specific transcriptomic response of *Pseudomonas donghuensis* P482 to the exudates of tomato (Dicot) and maize (Monocot) shed light on the host-adaptive traits in the promiscuous root colonizing bacteria": Dataset S2

### Sheet: Description_Groups
x	tomato vs medium
y	maize vs medium
z	differentiating between tomato and maize

### Sheet: BioVenn results
Group	x	y	z		x only	y only	z only		x-y total overlap	x-z total overlap	y-z total overlap		x-y only overlap	x-z only overlap	y-z only overlap		x-y-z overlap
Total	440	191	303		200	80	95		76	173	44		67	164	35		9
	BV82_0056	BV82_0056	BV82_3239		BV82_1305	BV82_3147	BV82_2263		BV82_0056	BV82_3239	BV82_3802		BV82_0056	BV82_3239	BV82_3988		BV82_0797
	BV82_3239	BV82_3802	BV82_3240		BV82_0439	BV82_3872	BV82_3252		BV82_0797	BV82_4743	BV82_3988		BV82_1668	BV82_4743	BV82_2809		BV82_4727
	BV82_4743	BV82_3988	BV82_0046		BV82_1177	BV82_2921	BV82_3680		BV82_1668	BV82_3240	BV82_2809		BV82_1666	BV82_3240	BV82_2032		BV82_4355
	BV82_3240	BV82_0097	BV82_2326		BV82_2454	BV82_0325	BV82_4393		BV82_1666	BV82_3241	BV82_2032		BV82_1667	BV82_3241	BV82_2904		BV82_3340
	BV82_3241	BV82_2809	BV82_4743		BV82_4738	BV82_4274	BV82_3731		BV82_1667	BV82_0044	BV82_2906		BV82_3001	BV82_0044	BV82_4275		BV82_3802
	BV82_0044	BV82_2032	BV82_4355		BV82_4947	BV82_3363	BV82_0988		BV82_3001	BV82_3243	BV82_3801		BV82_0058	BV82_3243	BV82_2815		BV82_1377
	BV82_3243	BV82_2906	BV82_3254		BV82_3057	BV82_5113	BV82_0196		BV82_0058	BV82_0797	BV82_1377		BV82_0097	BV82_4439	BV82_3753		BV82_2906
	BV82_0797	BV82_3801	BV82_0910		BV82_2324	BV82_4544	BV82_3645		BV82_0097	BV82_4439	BV82_2904		BV82_3675	BV82_0046	BV82_1378		BV82_3801
	BV82_4439	BV82_1666	BV82_1214		BV82_0714	BV82_2192	BV82_3423		BV82_3675	BV82_0046	BV82_2907		BV82_3639	BV82_3674	BV82_1235		BV82_2907
	BV82_1668	BV82_1377	BV82_3241		BV82_2544	BV82_4878	BV82_3525		BV82_4727	BV82_3674	BV82_4275		BV82_3002	BV82_3190	BV82_3740
	BV82_0046	BV82_2904	BV82_3190		BV82_4137	BV82_1678	BV82_0197		BV82_3639	BV82_3190	BV82_2815		BV82_0055	BV82_4666	BV82_1217
	BV82_3674	BV82_1667	BV82_5001		BV82_0998	BV82_0324	BV82_0198		BV82_4355	BV82_4666	BV82_3753		BV82_2455	BV82_3246	BV82_3967
	BV82_3190	BV82_2907	BV82_4666		BV82_2410	BV82_3428	BV82_0387		BV82_3340	BV82_3246	BV82_1378		BV82_2350	BV82_0796	BV82_5024
	BV82_4666	BV82_3001	BV82_3246		BV82_0510	BV82_0719	BV82_0191		BV82_3002	BV82_0796	BV82_1235		BV82_2468	BV82_0910	BV82_2066
	BV82_3246	BV82_3002	BV82_0045		BV82_4540	BV82_2640	BV82_2404		BV82_0055	BV82_0910	BV82_3740		BV82_2456	BV82_3189	BV82_1856
	BV82_0796	BV82_0058	BV82_2032		BV82_1726	BV82_2701	BV82_2239		BV82_2455	BV82_3189	BV82_1217		BV82_1676	BV82_1669	BV82_1868
	BV82_0910	BV82_4275	BV82_5069		BV82_5015	BV82_2477	BV82_3732		BV82_2350	BV82_1669	BV82_3967		BV82_2457	BV82_2397	BV82_1402
	BV82_3189	BV82_2456	BV82_2274		BV82_5213	BV82_3598	BV82_3262		BV82_2468	BV82_2397	BV82_5024		BV82_0053	BV82_2326	BV82_0119
	BV82_1669	BV82_2815	BV82_2397		BV82_2152	BV82_0326	BV82_3626		BV82_2456	BV82_2326	BV82_2066		BV82_1657	BV82_2325	BV82_2744
	BV82_2397	BV82_3753	BV82_2325		BV82_4728	BV82_5029	BV82_0507		BV82_1676	BV82_2325	BV82_1856		BV82_0057	BV82_3244	BV82_0871
	BV82_2326	BV82_0055	BV82_0044		BV82_4231	BV82_2981	BV82_4471		BV82_2457	BV82_3244	BV82_1868		BV82_5016	BV82_3245	BV82_1811
	BV82_2325	BV82_3147	BV82_3189		BV82_3688	BV82_1679	BV82_2582		BV82_0053	BV82_3245	BV82_1402		BV82_3452	BV82_2076	BV82_0498
	BV82_3244	BV82_0057	BV82_5186		BV82_0499	BV82_1024	BV82_4748		BV82_1657	BV82_2076	BV82_0119		BV82_3874	BV82_1773	BV82_3902
	BV82_3245	BV82_2455	BV82_3988		BV82_1855	BV82_4277	BV82_3000		BV82_0057	BV82_1773	BV82_2744		BV82_4885	BV82_1636	BV82_1353
	BV82_1666	BV82_1378	BV82_4439		BV82_5103	BV82_4545	BV82_3098		BV82_5016	BV82_1636	BV82_0871		BV82_1073	BV82_3637	BV82_4077
	BV82_1667	BV82_3872	BV82_2076		BV82_5071	BV82_1496	BV82_3232		BV82_3452	BV82_3637	BV82_1811		BV82_3873	BV82_3377	BV82_4001
	BV82_1305	BV82_1235	BV82_3245		BV82_1539	BV82_2191	BV82_0774		BV82_3874	BV82_3377	BV82_0498		BV82_2984	BV82_0045	BV82_0373
	BV82_2076	BV82_1676	BV82_0255		BV82_2346	BV82_4877	BV82_3263		BV82_3802	BV82_0045	BV82_3902		BV82_4726	BV82_3254	BV82_0367
	BV82_3001	BV82_4419	BV82_2263		BV82_2345	BV82_3698	BV82_3255		BV82_4885	BV82_3254	BV82_1353		BV82_4739	BV82_4665	BV82_1825
	BV82_0058	BV82_3873	BV82_3243		BV82_0030	BV82_4290	BV82_4591		BV82_1073	BV82_4665	BV82_4077		BV82_1075	BV82_0795	BV82_0927
	BV82_1773	BV82_1075	BV82_4369		BV82_2409	BV82_4812	BV82_3220		BV82_3873	BV82_0795	BV82_4001		BV82_0378	BV82_2464	BV82_3554
	BV82_1636	BV82_0723	BV82_3244		BV82_5170	BV82_1454	BV82_3447		BV82_2984	BV82_2464	BV82_0373		BV82_1677	BV82_1214	BV82_4145
	BV82_0439	BV82_3740	BV82_1669		BV82_4232	BV82_2693	BV82_5197		BV82_4726	BV82_1214	BV82_3340		BV82_1741	BV82_0008	BV82_0591
	BV82_3637	BV82_0378	BV82_3844		BV82_2578	BV82_4035	BV82_1215		BV82_4739	BV82_0008	BV82_0367		BV82_1072	BV82_2882	BV82_1337
	BV82_3377	BV82_2921	BV82_0254		BV82_0282	BV82_4295	BV82_1695		BV82_1075	BV82_2882	BV82_0797		BV82_2135	BV82_4369	BV82_3597
	BV82_0045	BV82_1675	BV82_1354		BV82_1562	BV82_3762	BV82_2273		BV82_0378	BV82_4727	BV82_4727		BV82_1656	BV82_3636
	BV82_3254	BV82_0325	BV82_3252		BV82_2523	BV82_2903	BV82_3557		BV82_1677	BV82_4369	BV82_1825		BV82_1854	BV82_5001
	BV82_0097	BV82_3675	BV82_3674		BV82_2347	BV82_3450	BV82_1220		BV82_1741	BV82_3636	BV82_0927		BV82_2499	BV82_3242
	BV82_4665	BV82_1074	BV82_1123		BV82_2348	BV82_3764	BV82_3870		BV82_1377	BV82_5001	BV82_4355		BV82_1675	BV82_1674
	BV82_0795	BV82_0053	BV82_1618		BV82_0481	BV82_0418	BV82_0800		BV82_1072	BV82_4355	BV82_3554		BV82_1931	BV82_2467
	BV82_3675	BV82_1073	BV82_3341		BV82_0381	BV82_3402	BV82_3810		BV82_2135	BV82_3242	BV82_4145		BV82_1744	BV82_3341
	BV82_2464	BV82_4274	BV82_0147		BV82_1178	BV82_3837	BV82_4057		BV82_1656	BV82_1674	BV82_0591		BV82_4510	BV82_4539
	BV82_1214	BV82_3363	BV82_5184		BV82_4243	BV82_1149	BV82_0402		BV82_1854	BV82_2467	BV82_1337		BV82_2469	BV82_0840
	BV82_0008	BV82_5113	BV82_2882		BV82_4242	BV82_2845	BV82_4518		BV82_2499	BV82_3341	BV82_3597		BV82_3599	BV82_2274
	BV82_2882	BV82_3874	BV82_3237		BV82_3206	BV82_1261	BV82_0020		BV82_1675	BV82_3340			BV82_1074	BV82_1123
	BV82_4727	BV82_3639	BV82_3460		BV82_0159	BV82_3754	BV82_3229		BV82_1931	BV82_4539			BV82_1739	BV82_5069
	BV82_3639	BV82_3599	BV82_1000		BV82_3635	BV82_3403	BV82_4577		BV82_1744	BV82_0840			BV82_4419	BV82_1000
	BV82_4369	BV82_4544	BV82_1747		BV82_1097	BV82_4210	BV82_4597		BV82_4510	BV82_2274			BV82_5013	BV82_3460
	BV82_3636	BV82_2192	BV82_0797		BV82_4765	BV82_4712	BV82_1569		BV82_2469	BV82_1123			BV82_0724	BV82_3638
	BV82_5001	BV82_1217	BV82_0256		BV82_1307	BV82_4102	BV82_0308		BV82_2906	BV82_5069			BV82_4823	BV82_2453
	BV82_4355	BV82_2468	BV82_5034A		BV82_4948	BV82_4744	BV82_4747		BV82_3599	BV82_1000			BV82_1738	BV82_1125
	BV82_3242	BV82_2469	BV82_0796		BV82_3264	BV82_3139	BV82_3233		BV82_1074	BV82_3460			BV82_0078	BV82_0255
	BV82_1674	BV82_4878	BV82_1125		BV82_3700	BV82_1262	BV82_1622		BV82_1739	BV82_3638			BV82_0628	BV82_0841
	BV82_2467	BV82_1656	BV82_3238		BV82_1730	BV82_3595	BV82_3811		BV82_4419	BV82_2453			BV82_5227	BV82_3342
	BV82_3341	BV82_4739	BV82_0566		BV82_0715	BV82_5201	BV82_3387		BV82_5013	BV82_1125			BV82_1071	BV82_4551
	BV82_3340	BV82_1657	BV82_2463		BV82_1090	BV82_0377	BV82_4019		BV82_0724	BV82_0255			BV82_3451	BV82_2349
	BV82_4539	BV82_5227	BV82_3377		BV82_1098	BV82_0879	BV82_2595		BV82_4823	BV82_0841			BV82_5017	BV82_5186
	BV82_0840	BV82_4823	BV82_3256		BV82_5232	BV82_3761	BV82_3631		BV82_1738	BV82_3342			BV82_0079	BV82_0254
	BV82_2274	BV82_1741	BV82_2809		BV82_2543	BV82_0064	BV82_4876		BV82_0078	BV82_4551			BV82_4822	BV82_0147
	BV82_1123	BV82_3967	BV82_0253		BV82_2521	BV82_1876	BV82_3536		BV82_0628	BV82_2349			BV82_3003	BV82_1774
	BV82_5069	BV82_5024	BV82_3242		BV82_2428	BV82_1453	BV82_4214		BV82_5227	BV82_5186			BV82_3608	BV82_2654
	BV82_1000	BV82_1071	BV82_1698		BV82_3607	BV82_0328	BV82_4263		BV82_3801	BV82_0254			BV82_0723	BV82_2933
	BV82_3460	BV82_2066	BV82_3680		BV82_1798	BV82_4347	BV82_1515		BV82_1071	BV82_0147			BV82_1723	BV82_2458
	BV82_3002	BV82_1376	BV82_3612		BV82_2043	BV82_3075	BV82_0204		BV82_3451	BV82_1774			BV82_3564	BV82_5184
	BV82_1177	BV82_1678	BV82_1670		BV82_3663	BV82_0862	BV82_4027		BV82_5017	BV82_2654			BV82_1376	BV82_0253
	BV82_0055	BV82_0324	BV82_0795		BV82_2097	BV82_3981	BV82_4905		BV82_0079	BV82_2933			BV82_3759	BV82_2934
	BV82_2455	BV82_3428	BV82_3620		BV82_0575	BV82_3651	BV82_3751		BV82_4822	BV82_2458			BV82_2227	BV82_1126
	BV82_2350	BV82_5016	BV82_2132		BV82_4105	BV82_1121	BV82_3260		BV82_3003	BV82_5184				BV82_3237
	BV82_3638	BV82_3451	BV82_2464		BV82_0965	BV82_5167	BV82_2466		BV82_3608	BV82_0253				BV82_1673
	BV82_2453	BV82_1854	BV82_2453		BV82_3287	BV82_1263	BV82_2449		BV82_0723	BV82_2934				BV82_5034A
	BV82_1125	BV82_1931	BV82_0841		BV82_0071	BV82_3521	BV82_2651		BV82_1723	BV82_1126				BV82_5133
	BV82_2468	BV82_1856	BV82_1771		BV82_4952	BV82_3765	BV82_1185		BV82_3564	BV82_3802				BV82_2438
	BV82_0255	BV82_0719	BV82_0367		BV82_3215	BV82_1996	BV82_1472		BV82_1376	BV82_3237				BV82_3619
	BV82_0841	BV82_4885	BV82_3261		BV82_1653	BV82_0880	BV82_5202		BV82_3759	BV82_1673				BV82_4550
	BV82_3342	BV82_1072	BV82_1673		BV82_1920	BV82_2096	BV82_1770		BV82_2227	BV82_5034A				BV82_2132
	BV82_4551	BV82_1677	BV82_2131		BV82_3052	BV82_1654	BV82_1205		BV82_2907	BV82_5133				BV82_2522
	BV82_2349	BV82_2640	BV82_3637		BV82_1482	BV82_4602	BV82_0678			BV82_2438				BV82_2463
	BV82_2454	BV82_2701	BV82_4795		BV82_1731	BV82_1338	BV82_2695			BV82_3619				BV82_0569
	BV82_2456	BV82_2477	BV82_0008		BV82_2889	BV82_0315	BV82_4911			BV82_4550				BV82_3701
	BV82_5186	BV82_3598	BV82_3802		BV82_3724	BV82_2780	BV82_2339			BV82_2132				BV82_2881
	BV82_0254	BV82_1868	BV82_1636		BV82_4600		BV82_4895			BV82_2522				BV82_5230B
	BV82_1676	BV82_1738	BV82_4539		BV82_2437		BV82_0772			BV82_2463				BV82_4795
	BV82_0147	BV82_1402	BV82_4393		BV82_4884		BV82_1189			BV82_0569				BV82_0566
	BV82_1774	BV82_0326	BV82_1001		BV82_3845		BV82_0586			BV82_3701				BV82_3620
	BV82_2457	BV82_0119	BV82_1126		BV82_0042		BV82_1081			BV82_2881				BV82_1658
	BV82_4738	BV82_0078	BV82_2934		BV82_4736		BV82_2016			BV82_5230B				BV82_0252
	BV82_4947	BV82_5029	BV82_4665		BV82_3180		BV82_4775			BV82_4795				BV82_1197
	BV82_2654	BV82_2981	BV82_2815		BV82_3171		BV82_4076			BV82_0566				BV82_3378
	BV82_0053	BV82_3759	BV82_2272		BV82_0075		BV82_4318			BV82_3620				BV82_2005C
	BV82_1657	BV82_2744	BV82_0840		BV82_3117		BV82_3193			BV82_1658				BV82_1670
	BV82_2933	BV82_1679	BV82_5185		BV82_0374		BV82_3478			BV82_0252				BV82_4556
	BV82_2458	BV82_1024	BV82_0931		BV82_0474		BV82_2183			BV82_1197				BV82_0799
	BV82_0057	BV82_2457	BV82_3382		BV82_5104		BV82_0061			BV82_3378				BV82_1532
	BV82_5016	BV82_0871	BV82_0257		BV82_2000		BV82_4208			BV82_2005C				BV82_0136
	BV82_5184	BV82_4277	BV82_2933		BV82_4742		BV82_3448			BV82_1670				BV82_0256
	BV82_3452	BV82_1668	BV82_3454		BV82_0103					BV82_4556				BV82_2131
	BV82_0253	BV82_1739	BV82_3333		BV82_2891					BV82_0799				BV82_3844
	BV82_2934	BV82_1811	BV82_3636		BV82_3369					BV82_1532				BV82_0838
	BV82_1126	BV82_4822	BV82_0999		BV82_4159					BV82_0136				BV82_0630
	BV82_3874	BV82_4545	BV82_1198		BV82_5021A					BV82_0256				BV82_1124
	BV82_3802	BV82_1496	BV82_0252		BV82_4522					BV82_2131				BV82_3459
	BV82_4885	BV82_2984	BV82_3638		BV82_4740					BV82_3844				BV82_0189
	BV82_3237	BV82_5017	BV82_0189		BV82_1311					BV82_0838				BV82_2153
	BV82_1673	BV82_2350	BV82_2458		BV82_3862					BV82_0630				BV82_4316
	BV82_5034A	BV82_3452	BV82_3731		BV82_3390					BV82_1124				BV82_3625
	BV82_5133	BV82_2191	BV82_0630		BV82_3481					BV82_3459				BV82_4606
	BV82_2438	BV82_0498	BV82_3619		BV82_2048					BV82_0189				BV82_1001
	BV82_3619	BV82_3902	BV82_1773		BV82_3494					BV82_2153				BV82_3550
	BV82_3057	BV82_4877	BV82_2130		BV82_0775					BV82_4316				BV82_3612
	BV82_4550	BV82_3698	BV82_1002		BV82_2936					BV82_1377				BV82_4820
	BV82_2132	BV82_4290	BV82_3967		BV82_4386					BV82_3625				BV82_3454
	BV82_2522	BV82_4812	BV82_3236		BV82_1010					BV82_4606				BV82_3256
	BV82_2463	BV82_1353	BV82_4550		BV82_1481					BV82_1001				BV82_2272
	BV82_0569	BV82_0628	BV82_1217		BV82_1188					BV82_3550				BV82_3261
	BV82_1073	BV82_1454	BV82_0569		BV82_4576					BV82_3612				BV82_3617
	BV82_3701	BV82_3608	BV82_0258		BV82_4158					BV82_4820				BV82_1747
	BV82_2324	BV82_2693	BV82_1674		BV82_1558					BV82_3454				BV82_1354
	BV82_2881	BV82_4035	BV82_3342		BV82_3976					BV82_3256				BV82_0999
	BV82_0714	BV82_4295	BV82_1774		BV82_3545					BV82_2272				BV82_1237
	BV82_2544	BV82_3762	BV82_0988		BV82_4219					BV82_3261				BV82_3632
	BV82_4137	BV82_2903	BV82_4551		BV82_5132					BV82_3617				BV82_2935
	BV82_5230B	BV82_4077	BV82_4001		BV82_4511					BV82_1747				BV82_3453
	BV82_4795	BV82_2227	BV82_0196		BV82_2661					BV82_1354				BV82_0568
	BV82_0566	BV82_3450	BV82_1124		BV82_1507					BV82_0999				BV82_0839
	BV82_3620	BV82_2135	BV82_3645		BV82_5117					BV82_1237				BV82_3616
	BV82_3873	BV82_4001	BV82_1235		BV82_0742					BV82_3632				BV82_2231
	BV82_2984	BV82_3764	BV82_1532		BV82_5148					BV82_2935				BV82_1618
	BV82_0998	BV82_0418	BV82_3423		BV82_3435					BV82_3453				BV82_0009
	BV82_1658	BV82_0373	BV82_2881		BV82_3906					BV82_2906				BV82_2129
	BV82_0252	BV82_4510	BV82_1237		BV82_2352					BV82_0568				BV82_4336
	BV82_2410	BV82_5013	BV82_3613		BV82_1180					BV82_0839				BV82_1698
	BV82_1197	BV82_3003	BV82_3525		BV82_2240					BV82_3616				BV82_2228
	BV82_3378	BV82_3402	BV82_2904		BV82_0585					BV82_2231				BV82_3940
	BV82_2005C	BV82_3837	BV82_0197		BV82_1735					BV82_1618				BV82_3234
	BV82_4726	BV82_2499	BV82_3940		BV82_4516					BV82_0009				BV82_0190
	BV82_1670	BV82_3340	BV82_0198		BV82_2206					BV82_2129				BV82_3217
	BV82_4556	BV82_1149	BV82_0190		BV82_1729					BV82_4336				BV82_2403
	BV82_0510	BV82_2845	BV82_0387		BV82_4943					BV82_1698				BV82_3236
	BV82_4540	BV82_1261	BV82_3801		BV82_2461					BV82_2228				BV82_2452
	BV82_0799	BV82_0367	BV82_1856		BV82_2525					BV82_3940				BV82_3333
	BV82_1532	BV82_0079	BV82_0591		BV82_0746					BV82_3234				BV82_1198
	BV82_1726	BV82_0797	BV82_0191		BV82_3048					BV82_0190				BV82_1771
	BV82_0136	BV82_3754	BV82_2404		BV82_0943					BV82_3217				BV82_0366
	BV82_5015	BV82_3403	BV82_4336		BV82_4349					BV82_2403				BV82_3212
	BV82_5213	BV82_4210	BV82_2467		BV82_4526					BV82_3236				BV82_5185
	BV82_0256	BV82_4712	BV82_2239		BV82_3569					BV82_2452				BV82_0571
	BV82_4739	BV82_4102	BV82_3453		BV82_4558					BV82_3333				BV82_0257
	BV82_1075	BV82_4744	BV82_3753		BV82_0148					BV82_1198				BV82_1659
	BV82_2131	BV82_3564	BV82_0571		BV82_5099					BV82_1771				BV82_2507
	BV82_3844	BV82_4727	BV82_3184		BV82_2145					BV82_0366				BV82_2892
	BV82_0838	BV82_1825	BV82_3732		BV82_0313					BV82_3212				BV82_0258
	BV82_2152	BV82_3139	BV82_3617		BV82_3085					BV82_5185				BV82_3382
	BV82_0378	BV82_1723	BV82_3262		BV82_0660					BV82_0571				BV82_2130
	BV82_4728	BV82_1262	BV82_2452		BV82_5043					BV82_0257				BV82_3238
	BV82_4231	BV82_0724	BV82_1353		BV82_1725					BV82_1659				BV82_3568
	BV82_3688	BV82_3595	BV82_2907		BV82_3600					BV82_2507				BV82_0511
	BV82_0499	BV82_4726	BV82_3217		BV82_0570					BV82_2892				BV82_0567
	BV82_1855	BV82_5201	BV82_5024		BV82_0010					BV82_0258				BV82_1002
	BV82_0630	BV82_0377	BV82_0927		BV82_2001					BV82_3801				BV82_0944
	BV82_1124	BV82_0879	BV82_3740		BV82_3231					BV82_3382				BV82_0931
	BV82_5103	BV82_0927	BV82_2654		BV82_1339					BV82_2130				BV82_1866
	BV82_3459	BV82_4355	BV82_2129		BV82_4527					BV82_3238				BV82_3184
	BV82_1677	BV82_3761	BV82_0799		BV82_3745					BV82_3568				BV82_3613
	BV82_0189	BV82_3554	BV82_3626		BV82_2258					BV82_0511				BV82_1919
	BV82_5071	BV82_0064	BV82_1402		BV82_2932					BV82_0567
	BV82_1741	BV82_4145	BV82_3212		BV82_1699					BV82_1002
	BV82_2153	BV82_1876	BV82_3234		BV82_3213					BV82_0944
	BV82_1539	BV82_1453	BV82_0507		BV82_4455					BV82_0931
	BV82_2346	BV82_0591	BV82_2906		BV82_1858					BV82_1866
	BV82_2345	BV82_0328	BV82_4471		BV82_5208					BV82_3184
	BV82_4316	BV82_4347	BV82_2582		BV82_5198					BV82_3613
	BV82_0030	BV82_3075	BV82_4748		BV82_4387					BV82_2907
	BV82_1377	BV82_0862	BV82_0366		BV82_1380					BV82_1919
	BV82_1072	BV82_3981	BV82_3000		BV82_3096
	BV82_3625	BV82_3651	BV82_1337		BV82_3112
	BV82_4606	BV82_1337	BV82_4145		BV82_2003
	BV82_1001	BV82_1121	BV82_3378		BV82_2024
	BV82_2135	BV82_1744	BV82_3098		BV82_0680
	BV82_2409	BV82_5167	BV82_2438		BV82_3506
	BV82_3550	BV82_1263	BV82_2066		BV82_0995
	BV82_5170	BV82_3521	BV82_3232		BV82_3640
	BV82_3612	BV82_3765	BV82_4077		BV82_4881
	BV82_1656	BV82_1996	BV82_0774		BV82_1650
	BV82_4232	BV82_0880	BV82_1378		BV82_1253
	BV82_4820	BV82_3597	BV82_3263		BV82_1905
	BV82_2578	BV82_2096	BV82_0944		BV82_0201
	BV82_3454	BV82_1654	BV82_4727		BV82_3886
	BV82_1854	BV82_4602	BV82_3459		BV82_3505
	BV82_3256	BV82_1338	BV82_4275		BV82_0052
	BV82_0282	BV82_0315	BV82_3255		BV82_2416
	BV82_2272	BV82_2780	BV82_4591		BV82_5014
	BV82_3261		BV82_1658		BV82_3458
	BV82_1562		BV82_3220		BV82_2440
	BV82_2523		BV82_5133		BV82_5181
	BV82_2499		BV82_3447		BV82_1633
	BV82_2347		BV82_5197		BV82_3546
	BV82_2348		BV82_0498		BV82_0272
	BV82_1675		BV82_2892		BV82_0122
	BV82_3617		BV82_1811		BV82_2890
	BV82_0481		BV82_1215		BV82_4239
	BV82_0381		BV82_2403
	BV82_1178		BV82_1695
	BV82_4243		BV82_0567
	BV82_1931		BV82_0511
	BV82_1747		BV82_2153
	BV82_1744		BV82_2273
	BV82_4242		BV82_3557
	BV82_3206		BV82_1220
	BV82_0159		BV82_3870
	BV82_3635		BV82_0373
	BV82_1354		BV82_0800
	BV82_1097		BV82_3810
	BV82_0999		BV82_4057
	BV82_4510		BV82_4606
	BV82_1237		BV82_2507
	BV82_3632		BV82_2228
	BV82_2935		BV82_0402
	BV82_4765		BV82_4556
	BV82_3453		BV82_4518
	BV82_2469		BV82_0009
	BV82_1307		BV82_1868
	BV82_2906		BV82_0020
	BV82_4948		BV82_5230B
	BV82_3264		BV82_2005C
	BV82_3599		BV82_3229
	BV82_3700		BV82_4577
	BV82_0568		BV82_0568
	BV82_0839		BV82_3701
	BV82_1730		BV82_4597
	BV82_0715		BV82_1569
	BV82_1090		BV82_2349
	BV82_3616		BV82_0308
	BV82_2231		BV82_4747
	BV82_1618		BV82_3616
	BV82_1098		BV82_3233
	BV82_5232		BV82_4820
	BV82_2543		BV82_1622
	BV82_1074		BV82_2522
	BV82_2521		BV82_3811
	BV82_2428		BV82_3554
	BV82_3607		BV82_3387
	BV82_1739		BV82_2744
	BV82_1798		BV82_4019
	BV82_2043		BV82_2935
	BV82_3663		BV82_1825
	BV82_2097		BV82_2595
	BV82_0575		BV82_3631
	BV82_4105		BV82_4876
	BV82_0965		BV82_3536
	BV82_4419		BV82_3632
	BV82_3287		BV82_4214
	BV82_0071		BV82_4316
	BV82_0009		BV82_4263
	BV82_5013		BV82_0136
	BV82_0724		BV82_1515
	BV82_4952		BV82_2231
	BV82_4823		BV82_0204
	BV82_3215		BV82_0119
	BV82_2129		BV82_0838
	BV82_1653		BV82_4027
	BV82_1920		BV82_1377
	BV82_4336		BV82_4905
	BV82_1698		BV82_1919
	BV82_2228		BV82_3751
	BV82_3052		BV82_3260
	BV82_3940		BV82_2466
	BV82_1482		BV82_2449
	BV82_1731		BV82_2651
	BV82_3234		BV82_1185
	BV82_2889		BV82_3568
	BV82_3724		BV82_0839
	BV82_4600		BV82_1472
	BV82_2437		BV82_5202
	BV82_1738		BV82_1770
	BV82_4884		BV82_1205
	BV82_3845		BV82_0678
	BV82_0190		BV82_3340
	BV82_3217		BV82_2695
	BV82_0042		BV82_4911
	BV82_2403		BV82_3902
	BV82_3236		BV82_2339
	BV82_4736		BV82_4895
	BV82_3180		BV82_0871
	BV82_2452		BV82_0772
	BV82_3171		BV82_1189
	BV82_0075		BV82_1659
	BV82_3117		BV82_0586
	BV82_3333		BV82_1081
	BV82_0374		BV82_3625
	BV82_1198		BV82_2016
	BV82_0474		BV82_4775
	BV82_5104		BV82_4076
	BV82_2000		BV82_3550
	BV82_4742		BV82_1197
	BV82_0103		BV82_4318
	BV82_0078		BV82_3597
	BV82_1771		BV82_3193
	BV82_0366		BV82_3478
	BV82_2891		BV82_2183
	BV82_3369		BV82_0061
	BV82_4159		BV82_4208
	BV82_5021A		BV82_1866
	BV82_3212		BV82_3448
	BV82_4522
	BV82_5185
	BV82_4740
	BV82_0571
	BV82_1311
	BV82_3862
	BV82_0257
	BV82_3390
	BV82_1659
	BV82_3481
	BV82_2048
	BV82_3494
	BV82_0775
	BV82_2507
	BV82_2936
	BV82_2892
	BV82_4386
	BV82_1010
	BV82_1481
	BV82_0628
	BV82_5227
	BV82_0258
	BV82_1188
	BV82_4576
	BV82_3801
	BV82_4158
	BV82_1558
	BV82_3976
	BV82_3545
	BV82_4219
	BV82_5132
	BV82_4511
	BV82_2661
	BV82_1507
	BV82_3382
	BV82_5117
	BV82_1071
	BV82_0742
	BV82_5148
	BV82_3451
	BV82_3435
	BV82_3906
	BV82_2352
	BV82_1180
	BV82_2240
	BV82_2130
	BV82_0585
	BV82_1735
	BV82_4516
	BV82_2206
	BV82_1729
	BV82_3238
	BV82_5017
	BV82_4943
	BV82_3568
	BV82_2461
	BV82_2525
	BV82_0746
	BV82_3048
	BV82_0943
	BV82_4349
	BV82_4526
	BV82_3569
	BV82_4558
	BV82_0148
	BV82_0079
	BV82_0511
	BV82_0567
	BV82_5099
	BV82_2145
	BV82_0313
	BV82_4822
	BV82_1002
	BV82_3085
	BV82_3003
	BV82_0660
	BV82_5043
	BV82_1725
	BV82_3600
	BV82_0944
	BV82_0931
	BV82_0570
	BV82_0010
	BV82_2001
	BV82_3231
	BV82_1339
	BV82_3608
	BV82_4527
	BV82_3745
	BV82_2258
	BV82_2932
	BV82_0723
	BV82_1699
	BV82_3213
	BV82_4455
	BV82_1723
	BV82_1858
	BV82_5208
	BV82_5198
	BV82_4387
	BV82_1380
	BV82_3096
	BV82_3112
	BV82_2003
	BV82_2024
	BV82_0680
	BV82_3506
	BV82_0995
	BV82_3640
	BV82_1866
	BV82_3564
	BV82_1376
	BV82_4881
	BV82_1650
	BV82_1253
	BV82_1905
	BV82_0201
	BV82_3759
	BV82_3184
	BV82_3886
	BV82_3505
	BV82_0052
	BV82_2416
	BV82_2227
	BV82_5014
	BV82_3613
	BV82_3458
	BV82_2440
	BV82_5181
	BV82_2907
	BV82_1633
	BV82_3546
	BV82_0272
	BV82_0122
	BV82_1919
	BV82_2890
	BV82_4239
