## Supplementary material for "Shared and host-specific transcriptomic response of *Pseudomonas donghuensis* P482 to the exudates of tomato (Dicot) and maize (Monocot) shed light on the host-adaptive traits in the promiscuous root colonizing bacteria": Dataset S5

### Sheet: COGs Fishers
Calculated against draft genome of P482 (4844 CDSs scanned by EggNOGG based on 5158 ORFs input)
Only significantly enriched groups are shown (α=0.05)
Calculations made using		https://www.socscistatistics.com/tests/fisher/default2.aspx
DGs (288 from 303)
	a	b	c	d	pvalue Fishers exact test
Energyproduction and conversion	35	283	253	4561	0.0001
Lipid transport and metabolism	18	145	270	4699	0.005
Replication, recombination and repair	2	147	286	4697	0.0171
Common (64 from 67)
	a	b	c	d	pvalue Fishers exact test
Amino acid transport and metabolism / Signal transduction mechanisms	2	24	62	4820	0.0445
Inorganic ion transport and metabolism	18	334	46	4510	< 0.00001
Inorganic ion transport and metabolism / Signal transduction mechanisms	7	22	57	4822	< 0.00001
Contingency table designations
a-number of genes in the pathway in the analyzed subset
b-number of all genes in the pathway in the genome
c-number of all genes in the alalyzed subset (only identified by EggNOGG: 288 or 64) minus the genes in the pathway
d-number of all genes in the genome (only identified by EggNOGG: 4844) minus the genes in the pathway

### Sheet: Shared 67 enrich. COGs genes
Locus_tag	Protein_ID	EggNOGG_gene_name	log2FC TOMATO	log2FC MAIZE	annatation_ref_genome	COG_General category	COG_Functional_Category_fullname	COG_Functional_Category
		Inorganic ion transport and metabolism
BV82_1072	KDO01205.2	aotQ	-2.17704	-2.02263	amino ABC transporter, permease, 3-TM region, His/Glu/Gln/Arg/opine family domain protein	Metabolism	Inorganic ion transport and metabolism	P
BV82_4419	KDN97560.1	bfr	1.87446	2.66805	bacterioferritin	Metabolism	Inorganic ion transport and metabolism	P
BV82_3452	KDN98724.1	cmpC	-2.6699	-1.84289	ABC transporter family protein	Metabolism	Inorganic ion transport and metabolism	P
BV82_2456	KDN99246.1	cysA	-2.88763	-3.19003	sulfate ABC transporter, ATP-binding family protein	Metabolism	Inorganic ion transport and metabolism	P
BV82_2499	KDN99289.2	cysA2	-2.06954	-1.65533	putative 2-aminoethylphosphonate ABC transporter, ATP-binding protein	Metabolism	Inorganic ion transport and metabolism	P
BV82_2455	KDN99245.1	cysW	-3.04781	-2.98274	sulfate ABC transporter, permease protein CysW	Metabolism	Inorganic ion transport and metabolism	P
BV82_0055	KDO01922.2	hasR	-3.09051	-3.04794	hasR protein	Metabolism	Inorganic ion transport and metabolism	P
BV82_0378	KDO01423.1	hemO	-2.25485	-2.59746	heme oxygenase family protein	Metabolism	Inorganic ion transport and metabolism	P
BV82_1071	KDO01204.1	hisM	-1.68825	-2.14678	amino ABC transporter, permease, 3-TM region, His/Glu/Gln/Arg/opine family domain protein	Metabolism	Inorganic ion transport and metabolism	P
BV82_4823	KDN97274.2	hmuU	-1.86212	-2.20008	fecCD transport family protein	Metabolism	Inorganic ion transport and metabolism	P
BV82_4822	KDN97273.1	hmuV	-1.62861	-1.85659	ABC transporter family protein	Metabolism	Inorganic ion transport and metabolism	P
BV82_2457	KDN99247.1	MA20_44000	-2.747	-1.88391	type I phosphodiesterase / nucleotide pyrophosphatase family protein	Metabolism	Inorganic ion transport and metabolism	P
BV82_0628	KDO01670.2	pfuA	-1.72039	-1.78531	tonB-dependent siderophore receptor family protein	Metabolism	Inorganic ion transport and metabolism	P
BV82_3451	KDN98723.1	srpL	-1.68598	-2.06664	tat (twin-arginine translocation) pathway signal sequence domain protein	Metabolism	Inorganic ion transport and metabolism	P
BV82_1677	KDO00583.1	ssuB	-2.21696	-2.01862	aliphatic sulfonates import ATP-binding protein SsuB	Metabolism	Inorganic ion transport and metabolism	P
BV82_1676	KDO00582.1	ssuC	-2.78595	-2.72401	binding--dependent transport system inner membrane component family protein	Metabolism	Inorganic ion transport and metabolism	P
BV82_1668	KDO00574.1	tauB	-4.51503	-1.86724	ABC transporter family protein	Metabolism	Inorganic ion transport and metabolism	P
BV82_1667	KDO00573.1	tauC	-4.04733	-3.64936	binding--dependent transport system inner membrane component family protein	Metabolism	Inorganic ion transport and metabolism	P
		Inorganic ion transport and metabolism / Signal transduction mechanisms
BV82_0053	KDO01920.2	BV82_0053	-2.73046	-2.49022	fecR family protein	Metabolism / Cellular processes and signaling	Inorganic ion transport and metabolism / Signal transduction mechanisms	PT
BV82_3599	KDN98536.1	BV82_3599	-1.9575	-2.32962	fecR family protein	Metabolism / Cellular processes and signaling	Inorganic ion transport and metabolism / Signal transduction mechanisms	PT
BV82_3608	KDN98545.1	BV82_3608	-1.5937	-1.78029	fecR family protein	Metabolism / Cellular processes and signaling	Inorganic ion transport and metabolism / Signal transduction mechanisms	PT
BV82_4510	KDN97650.1	BV82_4510	-2.00022	-1.66671	fecR family protein	Metabolism / Cellular processes and signaling	Inorganic ion transport and metabolism / Signal transduction mechanisms	PT
BV82_4739	KDN97381.1	fecR (BV82_4739)	-2.29207	-2.25247	fecR family protein	Metabolism / Cellular processes and signaling	Inorganic ion transport and metabolism / Signal transduction mechanisms	PT
BV82_4885	KDN97334.1	fecR (BV82_4885)	-2.57491	-2.02399	fecR family protein	Metabolism / Cellular processes and signaling	Inorganic ion transport and metabolism / Signal transduction mechanisms	PT
BV82_1854	KDO00312.1	fiuR	-2.09001	-2.05567	fecR family protein	Metabolism / Cellular processes and signaling	Inorganic ion transport and metabolism / Signal transduction mechanisms	PT
		Amino acid transport and metabolism / Signal transduction mechanisms
BV82_1073	KDO01206.2	BV82_1073	-2.49181	-2.43463	bacterial extracellular solute-binding s, 3 family protein	Amino acid transport and metabolism / Signal transduction mechanisms		ET
BV82_2469	KDN99259.1	cjaA	-1.98156	-2.29194	putative amino-acid transporter periplasmic solute-binding protein	Amino acid transport and metabolism / Signal transduction mechanisms		ET

### Sheet: DGs 303 enrich. COGs genes
Locus_tag	Protein_ID	EggNOGG_gene_name	log2FC TOMATO	log2FC MAIZE	annatation_ref_genome	COG_General category	COG_Functional_Category_fullname	COG_Functional_Category
		Energy production and conversion
BV82_4393	KDN97534.1	BV82_4393	-1.20394	1.42	cytochrome c family protein	Metabolism	Energy production and conversion	C
BV82_5024	KDN97135.1	BV82_5024	0.116213	2.15129	zinc-binding dehydrogenase family protein	Metabolism	Energy production and conversion	C
aceA	KDO00784.1	aceA	1.99637	-0.270516	isocitrate lyase	Metabolism	Energy production and conversion	C
BV82_4665	KDN97805.1	aceE	3.65494	1.01246	pyruvate dehydrogenase (acetyl-transferring), homodimeric type	Metabolism	Energy production and conversion	C
BV82_5069	KDN97069.1	adhB	-3.11846	1.16668	iron-containing alcohol dehydrogenase family protein	Metabolism	Energy production and conversion	C
bkdA2	KDO00973.1	bkdA2	3.14468	0.524908	2-oxoisovalerate dehydrogenase subunit beta	Metabolism	Energy production and conversion	C
bkdB	KDO00972.1	bkdB	1.94507	0.3423	lipoamide acyltransferase component of branched-chain alpha-keto acid dehydrogenase complex	Metabolism	Energy production and conversion	C
BV82_2522	KDN99312.1	calB	2.52626	0.847672	aldehyde dehydrogenase family protein	Metabolism	Energy production and conversion	C
BV82_1198	KDO00745.1	ccoG	-1.80061	0.639343	cytochrome c oxidase accessory protein CcoG	Metabolism	Energy production and conversion	C
BV82_1002	KDO01135.1	ccoN	-1.62838	0.684406	cytochrome c oxidase, cbb3-type, subunit I	Metabolism	Energy production and conversion	C
BV82_5034A / BV82_15255	KDN97034.1 / QWE81317.1	ccoN	-2.5598	0.545287	cytochrome C and Quinol oxidase polypeptide I family protein	Metabolism	Energy production and conversion	C
BV82_1001	KDO01134.1	ccoO	-2.15563	0.4683	cytochrome c oxidase, cbb3-type, subunit II	Metabolism	Energy production and conversion	C
BV82_0999	KDO01132.1	ccoP	-2.00711	0.428064	cytochrome c oxidase, cbb3-type, subunit III	Metabolism	Energy production and conversion	C
BV82_0044	KDO01911.1	cioA	4.91512	0.725668	bacterial Cytochrome Ubiquinol Oxidase family protein	Metabolism	Energy production and conversion	C
BV82_0045	KDO01912.1	cioB	3.67476	-0.827386	cytochrome d ubiquinol oxidase, subunit II	Metabolism	Energy production and conversion	C
BV82_2404	KDN99991.1	coaT	1.37486	-0.830226	coA-transferase III family protein	Metabolism	Energy production and conversion	C
BV82_4001	KDN98118.1	cybB	-0.572751	1.68177	prokaryotic cytochrome b561 family protein	Metabolism	Energy production and conversion	C
cyoB	KDO02069.1	cyoB	0.586869	-1.0515	cytochrome o ubiquinol oxidase, subunit I	Metabolism	Energy production and conversion	C
BV82_3341	KDN98613.1	cysI	-3.19586	0.133637	nitrite/Sulfite reductase ferredoxin-like half domain protein	Metabolism	Energy production and conversion	C
BV82_0931	KDO01064.1	dadA2	-1.60647	0.88657	pyridine nucleotide-disulfide oxidoreductase family protein	Metabolism	Energy production and conversion	C
BV82_0258	KDO01303.1	fdx	1.71677	-0.632689	ferredoxin, 2Fe-2S type, ISC system	Metabolism	Energy production and conversion	C
BV82_2582	KDN99372.1	fixC	-0.82283	1.11117	FAD binding domain protein	Metabolism	Energy production and conversion	C
BV82_2274	KDN99861.1	hcnA	-3.1322	1.12716	2Fe-2S iron-sulfur cluster binding domain protein	Metabolism	Energy production and conversion	C
BV82_2273	KDN99860.1	hcnB	-0.939254	0.794377	pyridine nucleotide-disulfide oxidoreductase family protein	Metabolism	Energy production and conversion	C
BV82_4743	KDN97385.1	hmp	6.13407	1.04948	oxidoreductase NAD-binding domain protein	Metabolism	Energy production and conversion	C
iscU	KDO01299.1	iscU	2.8369	-0.71241	feS cluster assembly scaffold IscU	Metabolism	Energy production and conversion	C
BV82_0838	KDO00971.1	lpdV	2.26117	0.625632	dihydrolipoyl dehydrogenase	Metabolism	Energy production and conversion	C
BV82_0008	KDO01875.1	mmsA	3.48565	0.711263	methylmalonate-semialdehyde dehydrogenase	Metabolism	Energy production and conversion	C
BV82_1377	KDO00923.1	nemA	2.18063	3.74777	flavin oxidoreductase / NADH oxidase family protein	Metabolism	Energy production and conversion	C
BV82_3252	KDN99092.1	nirC	-1.29294	2.08628	cytochrome C oxidase, cbb3-type, subunit III family protein	Metabolism	Energy production and conversion	C
BV82_3260	KDN99100.1	nirN	-1.15266	0.391634	lactonase, 7-bladed beta-propeller family protein	Metabolism	Energy production and conversion	C
norC	KDN99086.1	norC	4.44472	-0.0718764	nitric oxide reductase subunit C	Metabolism	Energy production and conversion	C
BV82_1235	KDO00782.1	nuoA	0.5422	2.76537	NADH-ubiquinone/plastoquinone oxidoreductase, chain 3 family protein	Metabolism	Energy production and conversion	C
bkdA1	KDO00974.1	pdhA	2.94372	0.100605	2-oxoisovalerate dehydrogenase subunit alpha	Metabolism	Energy production and conversion	C
BV82_3810	KDN98436.1	prpC	0.945676	-0.820157	2-methylcitrate synthase/citrate synthase II family protein	Metabolism	Energy production and conversion	C
		Lipid transport and metabolism
BV82_1658	KDO00564.1	BV82_1658	-2.40403	-0.60091	sulfur acquisition oxidoreductase, SfnB family	Metabolism	Lipid transport and metabolism	I
BV82_3453	KDN98725.1	BV82_3453	-1.98612	0.118358	putative acyl-CoA dehydrogenase	Metabolism	Lipid transport and metabolism	I
BV82_3645	KDN98480.1	BV82_3645	0.539537	-1.74044	acyl-CoA dehydrogenase, C-terminal domain protein	Metabolism	Lipid transport and metabolism	I
accD	KDN98132.1	accD	-0.403021	1.19612	acetyl-CoA carboxylase, carboxyl transferase, beta subunit	Metabolism	Lipid transport and metabolism	I
BV82_2130	KDO00118.1	accD1	1.67501	-0.711057	carboxyl transferase domain protein	Metabolism	Lipid transport and metabolism	I
BV82_1123	KDO01251.1	acs-2	3.12073	-0.350954	AMP-binding enzyme family protein	Metabolism	Lipid transport and metabolism	I
BV82_0800	KDO01841.1	acsA	1.00614	-0.766389	acetate--CoA ligase	Metabolism	Lipid transport and metabolism	I
BV82_1125	KDO01253.1	atoB	2.9744	-0.187653	acetyl-CoA C-acetyltransferase family protein	Metabolism	Lipid transport and metabolism	I
fabD	KDN98165.1	fabD	-0.406571	1.2908	malonyl CoA-acyl carrier protein transacylase	Metabolism	Lipid transport and metabolism	I
BV82_2403	KDN99990.1	gcdH	1.81584	-0.0113932	acyl-CoA dehydrogenase, N-terminal domain protein	Metabolism	Lipid transport and metabolism	I
BV82_2129	KDO00117.1	ivd	1.85774	-0.189496	acyl-CoA dehydrogenase, N-terminal domain protein	Metabolism	Lipid transport and metabolism	I
BV82_2131	KDO00119.1	liuC	2.27319	-0.516193	enoyl-CoA hydratase/isomerase family protein	Metabolism	Lipid transport and metabolism	I
BV82_2132	KDO00120.1	mccA	2.53085	-0.323927	hlyD secretion family protein	Metabolism	Lipid transport and metabolism	I
BV82_1126	KDO01254.1	mmgC	2.64203	-0.0103499	acyl-CoA dehydrogenase, N-terminal domain protein	Metabolism	Lipid transport and metabolism	I
mmsB	KDO01876.1	mmsB	1.87288	0.14979	3-hydroxyisobutyrate dehydrogenase	Metabolism	Lipid transport and metabolism	I
BV82_3638	KDN98519.1	msuC	-2.99353	-0.580415	acyl-CoA dehydrogenase, C-terminal domain protein	Metabolism	Lipid transport and metabolism	I
BV82_3193	KDN99033.1	thlA	1.34636	-0.199993	acetyl-CoA C-acetyltransferase family protein	Metabolism	Lipid transport and metabolism	I
BV82_3232	KDN99072.1	yhbT	-1.35264	0.517949	SCP-2 sterol transfer family protein	Metabolism	Lipid transport and metabolism	I
	underrepresented	Replication, recombination and repair
BV82_0119	KDO01984.1	phrB	-0.296285	-1.93397	FAD binding domain of DNA photolyase family protein	Infromation storage and processing	Replication, recombination and repair	L
BV82_1856	KDO00314.1	polC1	0.177205	-2.03545	exonuclease family protein	Infromation storage and processing	Replication, recombination and repair	L

### Sheet: KEGG path. Fishers
Calculated against draft genome of P482 (5158 ORFs)
Only significantly enriched groups are shown (α=0.05)
Calculations made using	https://www.socscistatistics.com/tests/fisher/default2.aspx
DGs (303)
Carbohydrate metabolism	a	b	c	d	pvalue Fishers exact test
00620 Pyruvate metabolism (7)	7	38	296	5120	0.0111
00630 Glyoxylate and dicarboxylate metabolism (7)	7	38	296	5120	0.0111
00640 Propanoate metabolism (12)	12	32	291	5126	< 0.00001
00190 Oxidative phosphorylation (9)	9	51	294	5107	0.0053
00920 Sulfur metabolism (6)	6	31	297	5127	0.015
Lipid metabolism
00071 Fatty acid degradation (4)	4	20	299	5138	0.041
Amino acid metabolism
00280 Valine, leucine and isoleucine degradation (12)	12	30	291	5128	< 0.00001
00400 Phenylalanine, tyrosine and tryptophan biosynthesis (4)	4	21	299	5137	0.0467
Metabolism of cofactors and vitamins			303	5158
00730 Thiamine metabolism (3)	3	12	300	5146	0.0468
Common (67)
Carbohydrate metabolism	a	b	c	d	pvalue Fishers exact test
00920 Sulfur metabolism (8)	8	31	59	5127	< 0.00001
Membrane transport
02010 ABC transporters (11)	11	136	56	5022	< 0.00001
Contingency table designations
a-number of genes in the pathway in the analyzed subset
b-number of all genes in the pathway in the genome
c-number of all genes in the alalyzed subset minus the genes in the pathway
d-number of all genes in the genome minus the genes in the pathway

### Sheet: Shared 67 enrich. KEGG pathways
Locus_tag	Protein_ID	EggNOGG_gene_name	log2FC TOMATO	log2FC MAIZE	annatation_ref_genome
	Carbohydrate metabolism
	00920 Sulfur metabolism (8)
BV82_2456	KDN99246.1	cysA	-2.88763	-3.19003	sulfate ABC transporter, ATP-binding family protein
BV82_2455	KDN99245.1	cysW	-3.04781	-2.98274	sulfate ABC transporter, permease protein CysW
BV82_1666	KDO00583.1	ssuB	-2.21696	-2.01862	aliphatic sulfonates import ATP-binding protein SsuB
BV82_1675	KDO00582.1	ssuC	-2.78595	-2.72401	binding--dependent transport system inner membrane component family protein
BV82_1668	KDO00581.1	ssuD	-2.04392	-2.56734	alkanesulfonate monooxygenase, FMNH(2)-dependent
BV82_1667	KDO00574.1	tauB	-4.51503	-1.86724	ABC transporter family protein
BV82_1676	KDO00573.1	tauC	-4.04733	-3.64936	binding--dependent transport system inner membrane component family protein
BV82_1677	KDO00572.1	tauD	-4.11024	-3.83204	alpha-ketoglutarate-dependent taurine dioxygenase
	Membrane transport
	02010 ABC transporters (11)
BV82_2499	KDO01205.1	aotQ	-2.17704	-2.02263	amino ABC transporter, permease, 3-TM region, His/Glu/Gln/Arg/opine family domain protein
BV82_2456	KDO01206.1	BV82_1073	-2.49181	-2.43463	bacterial extracellular solute-binding s, 3 family protein
BV82_2455	KDN99246.1	cysA	-2.88763	-3.19003	sulfate ABC transporter, ATP-binding family protein
BV82_1073	KDN99289.1	cysA2	-2.06954	-1.65533	putative 2-aminoethylphosphonate ABC transporter, ATP-binding protein
BV82_1071	KDN99245.1	cysW	-3.04781	-2.98274	sulfate ABC transporter, permease protein CysW
BV82_1072	KDO01924.1	hasD	-2.70827	-3.02776	type I secretion system ATPase family protein
BV82_1668	KDO01204.1	hisM	-1.68825	-2.14678	amino ABC transporter, permease, 3-TM region, His/Glu/Gln/Arg/opine family domain protein
BV82_0057	KDO00583.1	ssuB	-2.21696	-2.01862	aliphatic sulfonates import ATP-binding protein SsuB
BV82_1667	KDO00582.1	ssuC	-2.78595	-2.72401	binding--dependent transport system inner membrane component family protein
BV82_1676	KDO00574.1	tauB	-4.51503	-1.86724	ABC transporter family protein
BV82_1677	KDO00573.1	tauC	-4.04733	-3.64936	binding--dependent transport system inner membrane component family protein

### Sheet: DGs 303 enrich. KEGG pathways
Locus_tag	Protein_ID	EggNOGG_gene_name	log2FC TOMATO	log2FC MAIZE	annatation_ref_genome
		CARBOHYDRATE METABOLISM
		00620 Pyruvate metabolism (7)
BV82_4019	KDN98132.1	accD	-0.403021	1.19612	acetyl-CoA carboxylase, carboxyl transferase, beta subunit
BV82_4665	KDN97805.1	aceE	3.65494	1.01246	pyruvate dehydrogenase (acetyl-transferring), homodimeric type
BV82_1123	KDO01251.1	acs-2	3.12073	-0.350954	AMP-binding enzyme family protein
BV82_0800	KDO01841.1	acsA	1.00614	-0.766389	acetate--CoA ligase
BV82_1125	KDO01253.1	atoB	2.9744	-0.187653	acetyl-CoA C-acetyltransferase family protein
BV82_2239	KDN99826.1	cfiB/pycA	-1.47562	0.641681	2-oxoglutarate carboxylase small subunit
BV82_0402	KDO01447.1	leuA	-0.695264	0.978695	2-isopropylmalate synthase
BV82_0838	KDO00971.1	lpdV	2.26117	0.625632	dihydrolipoyl dehydrogenase
BV82_3193	KDN99033.1	thlA	1.34636	-0.199993	acetyl-CoA C-acetyltransferase family protein
		00630 Glyoxylate and dicarboxylate metabolism (7)
BV82_1237	KDO00784.1	aceA	1.99637	-0.270516	isocitrate lyase
BV82_1123	KDO01251.1	acs-2	3.12073	-0.350954	AMP-binding enzyme family protein
BV82_0800	KDO01841.1	acsA	1.00614	-0.766389	acetate--CoA ligase
BV82_1125	KDO01253.1	atoB	2.9744	-0.187653	acetyl-CoA C-acetyltransferase family protein
BV82_0367	KDO01412.1	gcvH	1.18813	-1.6344	glycine cleavage system H protein
BV82_0366	KDO01411.1	gcvP	1.78842	-0.207987	glycine dehydrogenase
BV82_0838	KDO00971.1	lpdV	2.26117	0.625632	dihydrolipoyl dehydrogenase
BV82_2183	KDN99770.1	puuA	-0.440796	1.03958	glutamine synthetase, catalytic domain protein
BV82_3193	KDN99033.1	thlA	1.34636	-0.199993	acetyl-CoA C-acetyltransferase family protein
		00640 Propanoate metabolism (12)
BV82_4019	KDN98132.1	accD	-0.403021	1.19612	acetyl-CoA carboxylase, carboxyl transferase, beta subunit
BV82_1123	KDO01251.1	acs-2	3.12073	-0.350954	AMP-binding enzyme family protein
BV82_0800	KDO01841.1	acsA	1.00614	-0.766389	acetate--CoA ligase
BV82_5184	KDN96975.1	adh	-2.67555	0.632458	zinc-binding dehydrogenase family protein
BV82_1125	KDO01253.1	atoB	2.9744	-0.187653	acetyl-CoA C-acetyltransferase family protein
BV82_0840	KDO00973.1	bkdA2	3.14468	0.524908	2-oxoisovalerate dehydrogenase subunit beta
BV82_0839	KDO00972.1	bkdB	1.94507	0.3423	lipoamide acyltransferase component of branched-chain alpha-keto acid dehydrogenase complex
BV82_0838	KDO00971.1	lpdV	2.26117	0.625632	dihydrolipoyl dehydrogenase
BV82_1126	KDO01254.1	mmgC	2.64203	-0.0103499	acyl-CoA dehydrogenase, N-terminal domain protein
BV82_0008	KDO01875.1	mmsA	3.48565	0.711263	methylmalonate-semialdehyde dehydrogenase
BV82_0841	KDO00974.1	pdhA	2.94372	0.100605	2-oxoisovalerate dehydrogenase subunit alpha
BV82_3811	KDN98437.1	prpB	1.29682	-0.37853	methylisocitrate lyase
BV82_3810	KDN98436.1	prpC	0.945676	-0.820157	2-methylcitrate synthase/citrate synthase II family protein
BV82_3193	KDN99033.1	thlA	1.34636	-0.199993	acetyl-CoA C-acetyltransferase family protein
		00190 Oxidative phosphorylation (9)
BV82_5034A	KDN97034.1	ccoN	-2.5598	0.545287	cytochrome C and Quinol oxidase polypeptide I family protein
BV82_1002	KDO01135.1	ccoN	-1.62838	0.684406	cytochrome c oxidase, cbb3-type, subunit I
BV82_1001	KDO01134.1	ccoO	-2.15563	0.4683	cytochrome c oxidase, cbb3-type, subunit II
BV82_0999	KDO01132.1	ccoP	-2.00711	0.428064	cytochrome c oxidase, cbb3-type, subunit III
BV82_1000	KDO01133.1	ccoQ	-3.10213	0.0512011	cbb3-type cytochrome oxidase component FixQ family protein
BV82_0044	KDO01911.1	cioA	4.91512	0.725668	bacterial Cytochrome Ubiquinol Oxidase family protein
BV82_0045	KDO01912.1	cioB	3.67476	-0.827386	cytochrome d ubiquinol oxidase, subunit II
BV82_0204	KDO02069.1	cyoB	0.586869	-1.0515	cytochrome o ubiquinol oxidase, subunit I
BV82_1235	KDO00782.1	nuoA	0.5422	2.76537	NADH-ubiquinone/plastoquinone oxidoreductase, chain 3 family protein
BV82_1771	KDO00230.1	ppk2	-1.78846	0.974608	polyphosphate kinase 2
		00920 Sulfur metabolism (8)
BV82_4551	KDN97691.1	atsR	-3.19586	0.133637	NMT1-like family protein
BV82_3674	KDN98303.1	BV82_3674	-3.21342	-0.922484	ABC transporter, substrate-binding, aliphatic sulfonates family protein
BV82_3341	KDN98613.1	cysI	-2.56493	0.165867	nitrite/Sulfite reductase ferredoxin-like half domain protein
BV82_2453	KDN99243.1	sbp (2453)	-4.47869	-1.01262	sulfate ABC transporter, sulfate-binding family protein
BV82_0944	KDO01077.1	sbp (0944)	-2.92028	-0.682289	sulfate ABC transporter, sulfate-binding family protein
BV82_1674	KDO00580.1	ssuA	-4.32267	-0.806489	ABC transporter, substrate-binding, aliphatic sulfonates family protein
BV82_1673	KDO00579.1	ssuE	-1.60811	0.240485	FMN reductase
BV82_1669	KDO00575.1	tauA	-2.98309	-0.2002	taurine ABC transporter, periplasmic binding protein
		LIPID METABOLISM
		00071 Fatty acid degradation (4)
BV82_5069	KDN97069.1	adhB	-3.11846	1.16668	iron-containing alcohol dehydrogenase family protein
BV82_1125	KDO01253.1	atoB	2.9744	-0.187653	acetyl-CoA C-acetyltransferase family protein
BV82_2403	KDN99990.1	gcdH	1.81584	-0.0113932	acyl-CoA dehydrogenase, N-terminal domain protein
BV82_1126	KDO01254.1	mmgC	2.64203	-0.0103499	acyl-CoA dehydrogenase, N-terminal domain protein
BV82_3193	KDN99033.1	thlA	1.34636	-0.199993	acetyl-CoA C-acetyltransferase family protein
		AMINO ACID METABOLISM
		00280 Valine, leucine and isoleucine degradation (12)
BV82_2130	KDO00118.1	accD1	1.67501	-0.711057	carboxyl transferase domain protein
BV82_1125	KDO01253.1	atoB	2.9744	-0.187653	acetyl-CoA C-acetyltransferase family protein
BV82_0840	KDO00973.1	bkdA2	3.14468	0.524908	2-oxoisovalerate dehydrogenase subunit beta
BV82_0839	KDO00972.1	bkdB	1.94507	0.3423	lipoamide acyltransferase component of branched-chain alpha-keto acid dehydrogenase complex
BV82_2129	KDO00117.1	ivd	1.85774	-0.189496	acyl-CoA dehydrogenase, N-terminal domain protein
BV82_2131	KDO00119.1	liuC	2.27319	-0.516193	enoyl-CoA hydratase/isomerase family protein
BV82_0838	KDO00971.1	lpdV	2.26117	0.625632	dihydrolipoyl dehydrogenase
BV82_2132	KDO00120.1	mccA	2.53085	-0.323927	hlyD secretion family protein
BV82_1126	KDO01254.1	mmgC	2.64203	-0.0103499	acyl-CoA dehydrogenase, N-terminal domain protein
BV82_0008	KDO01875.1	mmsA	3.48565	0.711263	methylmalonate-semialdehyde dehydrogenase
BV82_0009	KDO01876.1	mmsB	1.87288	0.14979	3-hydroxyisobutyrate dehydrogenase
BV82_0841	KDO00974.1	pdhA	2.94372	0.100605	2-oxoisovalerate dehydrogenase subunit alpha
BV82_3193	KDN99033.1	thlA	1.34636	-0.199993	acetyl-CoA C-acetyltransferase family protein
		00400 Phenylalanine, tyrosine and tryptophan biosynthesis (4)
BV82_0797	KDO01838.1	phhA	4.82148	1.62458	phenylalanine-4-hydroxylase
BV82_0795	KDO01836.1	phhC	3.584	0.721866	aminotransferase class I and II family protein
BV82_2325	KDN99912.1	trpA	-4.21378	-0.0875697	tryptophan synthase, alpha subunit
BV82_2326	KDN99913.1	trpB	-4.27984	0.941453	tryptophan synthase, beta subunit
		METABOLISM OF COFACTORS AND VITAMINS
		00730 Thiamine metabolism (3)
BV82_0253	KDO01298.1	iscS	2.6651	-0.278249	cysteine desulfurase IscS
BV82_2744	KDN99534.1	thiC	-0.228948	-1.8984	thiamine biosynthesis protein ThiC
BV82_4911	KDN97151.1	thiD	-0.36933	1.15147	phosphomethylpyrimidine kinase family protein
